# IOBR2: Multidimensional Decoding Tumor Microenvironment for Immuno-Oncology Research

**DOI:** 10.1101/2024.01.13.575484

**Authors:** Dongqiang Zeng, Yiran Fang, Peng Luo, Wenjun Qiu, Shixiang Wang, Rongfang Shen, Wenchao Gu, Xiatong Huang, Qianqian Mao, Yonghong Lai, Xi Xu, Min Shi, Guangchuang Yu, Wangjun Liao

## Abstract

The use of large transcriptome datasets has greatly improved our understanding of the tumor microenvironment (TME) and helped develop precise immunotherapies. The increasing popularity of multi-omics sequencing, single-cell transcriptome sequencing (scRNA), and spatial transcriptome sequencing has led to numerous new discoveries. However, these findings require clinical phenotypic validation with a large sample size. To enhance the integration of multi-omics in advancing research on the tumor microenvironment, we have developed a systematic and comprehensive analytical tool (Immuno-Oncology Biological Research 2, IOBR2) based on our prior work. IOBR2 offers six modules for TME analysis based on multi-omics data. These modules cover data preprocessing, TME estimation, TME infiltrating patterns, cellular interactions, genome and TME interaction, and visualization for TME relevant features, as well as modelling based on key features. IOBR2 integrates multiple vital microenvironmental analysis algorithms and signature estimation methods, simplifying the analysis and downstream visualization of the TME. In addition to providing a quick and easy way to construct gene signatures from single-cell data, IOBR2 also provides a way to construct a reference matrix for TME deconvolution from single-cell RNAseq. The analysis pipeline and feature visualization are user-friendly and provide a comprehensive description of the complex TME, offering insights into tumor-immune interactions. A comprehensive gitbook (https://iobr.github.io/book/) is available with a user-friendly manual and complete analysis workflow for each module.
