## Supplementary Table S2 for "IOBR2: Multidimensional Decoding Tumor Microenvironment for Immuno-Oncology Research"

### Sheet: signatue.table
Full name	Short Group.name	Signatures
tumor process associated signatues	tumor_signature	CellCycle_Reg, Cell_cycle, DDR, Mismatch_Repair, Histones, Homologous_recombination, Nature_metabolism_Hypoxia, Molecular_Cancer_m6A, MT_exosome, Positive_regulation_of_exosomal_secretion, Ferroptosis, EV_Cell_2020
Epithelial-mesenchymal transition gene signatures	EMT	Pan_F_TBRs, EMT1, EMT2, EMT3, WNT_target
Biomarkers of Immunotherapy	io_biomarkers	TMEscore_CIR, TMEscoreA_CIR, TMEscoreB_CIR, T_cell_inflamed_GEP_Ayers_et_al, CD_8_T_effector, IPS_IPS, Immune_Checkpoint, Exhausted_CD8_Danaher_et_al, Pan_F_TBRs, Mismatch_Repair, APM
immune microenvironment relevant signatures	immu_microenvironment	GPAGs, PPAGs, Pan_F_TBRs, MDSC_Peng_et_al, TAM_Peng_et_al, MicroenvironmentScore_xCell, TMEscore, ImmuneScore_xCell, ImmuneScore_estimate, StromalScore_estimate
immune-suppression signatures	immu_suppression	Pan_F_TBRs, Fibroblasts_MCPcounter, Immune_Checkpoint, Exhausted_CD8_Danaher_et_al, MDSC_Wang_et_al, Macrophages_M2_cibersort, Tregs_quantiseq, T_cells_regulatory_(Tregs)_CIBERSORT
immune-exclustion signatures	immu_exclusion	Pan_F_TBRs, CAF_Peng_et_al, Fibroblasts_MCPcounter, CAFs_EPIC, EMT1, EMT2, WNT_target, TGFb_Family_Member_Receptor_Li_et_al, TGFb_Family_Member_Li_et_al, Macrophages_M2_CIBERSORT, Macrophages_M2_quantiseq, TAM_Peng_et_al
immune-exhaustion signatures	immu_exhaustion	Immune_Checkpoint, Exhausted_CD8_Danaher_et_al, T_cell_exhaustion_Peng_et_al, T_cells_regulatory_(Tregs)_CIBERSORT, T_cell_regulatory_Peng_et_al, ICB_resistance_Peng_et_al, StromalScore_estimate
TCR and BCR signaling pathway	TCR_BCR	TCR_signaling_Pathway_Li_et_al, REACTOME_DOWNSTREAM_TCR_SIGNALING, REACTOME_TCR_SIGNALING, BCR_Signaling_Pathway_Li_et_al, APM
TME asscociated signatures-1	tme_signatures1	GPAGs, PPAGs, Pan_F_TBRs, MDSC_Peng_et_al, TAM_Peng_et_al, MicroenvironmentScore_xCell, TMEscore, ImmuneScore_xCell, ImmuneScore_estimate, StromalScore_estimate, Fibroblasts_MCPcounter, Immune_Checkpoint, Exhausted_CD8_Danaher_et_al, MDSC_Wang_et_al, Macrophages_M2_cibersort, Tregs_quantiseq, T_cells_regulatory_(Tregs)_CIBERSORT, CAF_Peng_et_al, CAFs_EPIC, EMT1, EMT2, WNT_target, TGFb_Family_Memb…
TME asscociated signatures-2	tme_signatures2	DDR, CellCycle_Reg, Histones, EMT3, FGFR3_related, Cell_cycle, Homologous_recombination, Nucleotide_excision_repair, DNA_replication, Base_excision_repair, CD8_Rooney_et_al, B_cells_Rooney_et_al, Treg_Rooney_et_al, Macrophages_Rooney_et_al, Neutrophils_Rooney_et_al, NK_cells_Rooney_et_al, pDCs_Rooney_et_al, MHC_Class_I_Rooney_et_al, Co_stimulation_APC_Rooney_et_al, Co_stimulation_T_cell_Rooney_et…
B cells relevant signatres	Bcells	B_cells_naive_CIBERSORT, B_cells_memory_CIBERSORT, B_cells_quantiseq, B_cells_Rooney_et_al, B_cells_Danaher_et_al, B_cells_Bindea_et_al, B-cells_xCell, Class-switched_memory_B-cells_xCell, Memory_B-cells_xCell, naive_B-cells_xCell, pro_B-cells_xCell, Plasma_cells_CIBERSORT, Plasma_cells_xCell
T cells relevant signatres	Tcells	T_cells_CD8_CIBERSORT, T_cells_CD4_naive_CIBERSORT, T_cells_CD4_memory_resting_CIBERSORT, T_cells_CD4_memory_activated_CIBERSORT, T_cells_follicular_helper_CIBERSORT, T_cells_regulatory_(Tregs)_CIBERSORT, T_cells_gamma_delta_CIBERSORT, T_cells_MCPcounter, CD8_T_cells_MCPcounter, T_cells_CD4_quantiseq, T_cells_CD8_quantiseq, CD8_T_cells_Danaher_et_al, T_cells_Danaher_et_al, T_cells_Bindea_et_al, C…
DC relevant signatres	DCs	iDC_xCell, iDC_Bindea_et_al, Dendritic_cells_resting_CIBERSORT, Dendritic_cells_activated_CIBERSORT, Dendritic_cells_quantiseq, aDC_xCell, aDC_Bindea_et_al, DC_Bindea_et_al, DC_01_CLEC9A, DC_02_CD1C, DC_03_LAMP3, DC_04_CD207, DC_05_LILRA4, DC_06_STMN1
Macrophages relevant signatres	Macrophages	Macrophages_M0_CIBERSORT, Macrophages_M1_CIBERSORT, Macrophages_M2_CIBERSORT, Macrophages_xCell, Macrophages_M1_xCell, Macrophages_M2_xCell, Macrophages_EPIC, Macrophages_M1_quantiseq, Macrophages_M2_quantiseq, Macrophages_Rooney_et_al, Macrophages_Danaher_et_al, Macrophages_Bindea_et_al, TAM_Peng_et_al, Mph_01_MARCO, Mph_02_CCL20, Mph_03_SPP1, Mph_04_TREM2, Mph_05_IL1B, Mph_06_CXCL9, Mph_07_SLC4…
Neutrophils	Neutrophils	Neutrophils_CIBERSORT, Neutrophils_MCPcounter, Neutrophils_xCell, Neutrophils_quantiseq, Neutrophils_Rooney_et_al, Neutrophils_Danaher_et_al, Neutrophils_Bindea_et_al, Neu_01_MMP8, Neu_02_S100A12, Neu_03_ISG15, Neu_04_TXNIP, Neu_05_ELL2, Neu_06_PTGS2, Neu_07_APOA2, Neu_08_CD74, Neu_09_IFIT1, Neu_10_SPP1, Neu_11_CCL4
Monoctes	Monocytes	Monocytes_CIBERSORT, Monocytes_xCell, Monocytes_quantiseq, MDSC_Wang_et_al, MDSC_Peng_et_al, Mo_01_CD14, Mo_02_CD16, Mono_like_01_CD14, Mono_like_02_CD16, Mono_like_03_CD14CD16, MonoDC
CAFs relevant signatres	CAFs	CAFs_EPIC, Pan_F_TBRs, Fibroblasts_MCPcounter, Fibroblasts_xCell, ecm_myCAF, detox_iCAF, IL_iCAF, TGFβ_myCAF, wound_myCAF, IFNγ_iCAF, CAF_S1, Normal_Fibroblast
NK cells	NK	NK_cells_resting_CIBERSORT, NK_cells_activated_CIBERSORT, NK_cells_MCPcounter, NK_cells_xCell, NK_cells_quantiseq, NK_cells_Rooney_et_al, NK_cells_Danaher_et_al, NK_cells_Bindea_et_al, NK_CD56dim_cells_Danaher_et_al, NK_CD56dim_cells_Bindea_et_al
ALL TME cell types	tme_cell_types	T_cells_CD8_CIBERSORT, T_cells_CD4_naive_CIBERSORT, T_cells_CD4_memory_resting_CIBERSORT, T_cells_CD4_memory_activated_CIBERSORT, T_cells_follicular_helper_CIBERSORT, T_cells_regulatory_(Tregs)_CIBERSORT, T_cells_gamma_delta_CIBERSORT, T_cells_MCPcounter, CD8_T_cells_MCPcounter, T_cells_CD4_quantiseq, T_cells_CD8_quantiseq, CD8_T_cells_Danaher_et_al, T_cells_Danaher_et_al, T_cells_Bindea_et_al, C…
CIBERSORT	CIBERSORT	B_cells_naive_CIBERSORT, B_cells_memory_CIBERSORT, Plasma_cells_CIBERSORT, T_cells_CD8_CIBERSORT, T_cells_CD4_naive_CIBERSORT, T_cells_CD4_memory_resting_CIBERSORT, T_cells_CD4_memory_activated_CIBERSORT, T_cells_follicular_helper_CIBERSORT, T_cells_regulatory_(Tregs)_CIBERSORT, T_cells_gamma_delta_CIBERSORT, NK_cells_resting_CIBERSORT, NK_cells_activated_CIBERSORT, Monocytes_CIBERSORT, Macrophag…
MCPcounter	MCPcounter	T_cells_MCPcounter, CD8_T_cells_MCPcounter, Cytotoxic_lymphocytes_MCPcounter, NK_cells_MCPcounter, B_lineage_MCPcounter, Monocytic_lineage_MCPcounter, Myeloid_dendritic_cells_MCPcounter, Neutrophils_MCPcounter, Endothelial_cells_MCPcounter, Fibroblasts_MCPcounter
EPIC	EPIC	Bcells_EPIC, CAFs_EPIC, CD4_Tcells_EPIC, CD8_Tcells_EPIC, Endothelial_EPIC, Macrophages_EPIC, NKcells_EPIC, otherCells_EPIC
xCell	xCell	aDC_xCell, Adipocytes_xCell, Astrocytes_xCell, B-cells_xCell, Basophils_xCell, CD4+_memory_T-cells_xCell, CD4+_naive_T-cells_xCell, CD4+_T-cells_xCell, CD4+_Tcm_xCell, CD4+_Tem_xCell, CD8+_naive_T-cells_xCell, CD8+_T-cells_xCell, CD8+_Tcm_xCell, CD8+_Tem_xCell, cDC_xCell, Chondrocytes_xCell, Class-switched_memory_B-cells_xCell, CLP_xCell, CMP_xCell, DC_xCell, Endothelial_cells_xCell, Eosinophils_…
quanTIseq	quanTIseq	B_cells_quantiseq, Macrophages_M1_quantiseq, Macrophages_M2_quantiseq, Monocytes_quantiseq, Neutrophils_quantiseq, NK_cells_quantiseq, T_cells_CD4_quantiseq, T_cells_CD8_quantiseq, Tregs_quantiseq, Dendritic_cells_quantiseq, Other_quantiseq
ESTIMATE	ESTIMATE	StromalScore_estimate, ImmuneScore_estimate, ESTIMATEScore_estimate, TumorPurity_estimate
Immunephenoscore	IPS	MHC_IPS, EC_IPS, SC_IPS, CP_IPS, AZ_IPS, IPS_IPS
TIMER	TIMER	B_cell_TIMER, T_cell_CD4_TIMER, T_cell_CD8_TIMER, Neutrophil_TIMER, Macrophage_TIMER, DC_TIMER
Fatty acid metabolism relevant signatres	fatty_acid_metabolism	HALLMARK_FATTY_ACID_METABOLISM, GO_CELLULAR_RESPONSE_TO_FATTY_ACID, GO_FATTY_ACID_BETA_OXIDATION, GO_FATTY_ACID_BIOSYNTHETIC_PROCESS, GO_FATTY_ACID_CATABOLIC_PROCESS, GO_FATTY_ACID_DERIVATIVE_TRANSPORT, GO_FATTY_ACID_ELONGATION, GO_FATTY_ACID_HOMEOSTASIS, GO_FATTY_ACID_METABOLIC_PROCESS, GO_FATTY_ACID_TRANSPORT, GO_LONG_CHAIN_FATTY_ACID_TRANSPORT, GO_RESPONSE_TO_FATTY_ACID, GO_FATTY_ACID_BINDING,…
Hypoxia signatures	hypoxia_signature	Glycolysis, Winter_hypoxia_signature, Hu_hypoxia_signature, HALLMARK_GLYCOLYSIS, KEGG_GLYCOLYSIS_GLUCONEOGENESIS, REACTOME_GLYCOLYSIS, HALLMARK_HYPOXIA, Oxidative_Phosphorylation, HALLMARK_OXIDATIVE_PHOSPHORYLATION, GO_OXIDATIVE_DEMETHYLATION, GO_OXIDATIVE_PHOSPHORYLATION, GO_RESPONSE_TO_OXIDATIVE_STRESS, KEGG_OXIDATIVE_PHOSPHORYLATION
Cholesteroal metabolism signatures	cholesterol_metabolism	Cholesterol_Biosynthesis, HALLMARK_CHOLESTEROL_HOMEOSTASIS, GO_CHOLESTEROL_EFFLUX, GO_REVERSE_CHOLESTEROL_TRANSPORT, REACTOME_CHOLESTEROL_BIOSYNTHESIS, Steroid_Hormone_Metabolism, Steroid_Biosynthesis, Steroid_Hormone_Biosynthesis, GO_RESPONSE_TO_CORTICOSTEROID, GO_RESPONSE_TO_STEROID_HORMONE, GO_STEROID_BIOSYNTHETIC_PROCESS, GO_STEROID_CATABOLIC_PROCESS, GO_STEROID_METABOLIC_PROCESS, GO_STEROID_…
All metabolism signatures	Metabolism	Cardiolipin_Metabolism, Cardiolipin_Biosynthesis, Cholesterol_Biosynthesis, Citric_Acid_Cycle, Cyclooxygenase_Arachidonic_Acid_Metabolism, Prostaglandin_Biosynthesis, Purine_Biosynthesis, Pyrimidine_Biosynthesis, Dopamine_Biosynthesis, Epinephrine_Biosynthesis, Norepinephrine_Biosynthesis, Fatty_Acid_Degradation, Fatty_Acid_Elongation, Fatty_Acid_Biosynthesis, Folate_One_Carbon_Metabolism, Folate…
All tumor hallmark gene signatures	hallmark	HALLMARK_ADIPOGENESIS, HALLMARK_ALLOGRAFT_REJECTION, HALLMARK_ANDROGEN_RESPONSE, HALLMARK_ANGIOGENESIS, HALLMARK_APICAL_JUNCTION, HALLMARK_APICAL_SURFACE, HALLMARK_APOPTOSIS, HALLMARK_BILE_ACID_METABOLISM, HALLMARK_CHOLESTEROL_HOMEOSTASIS, HALLMARK_COAGULATION, HALLMARK_COMPLEMENT, HALLMARK_DNA_REPAIR, HALLMARK_E2F_TARGETS, HALLMARK_EPITHELIAL_MESENCHYMAL_TRANSITION, HALLMARK_ESTROGEN_RESPONSE_EA…
HALLMARK asscociated hallmark-1	hallmark1	HALLMARK_ADIPOGENESIS, HALLMARK_ALLOGRAFT_REJECTION, HALLMARK_ANDROGEN_RESPONSE, HALLMARK_ANGIOGENESIS, HALLMARK_APICAL_JUNCTION, HALLMARK_APICAL_SURFACE, HALLMARK_APOPTOSIS, HALLMARK_BILE_ACID_METABOLISM, HALLMARK_CHOLESTEROL_HOMEOSTASIS, HALLMARK_COAGULATION, HALLMARK_COMPLEMENT, HALLMARK_DNA_REPAIR, HALLMARK_E2F_TARGETS, HALLMARK_EPITHELIAL_MESENCHYMAL_TRANSITION, HALLMARK_ESTROGEN_RESPONSE_EA…
HALLMARK asscociated hallmark-2	hallmark2	HALLMARK_FATTY_ACID_METABOLISM, HALLMARK_G2M_CHECKPOINT, HALLMARK_GLYCOLYSIS, HALLMARK_HEDGEHOG_SIGNALING, HALLMARK_HEME_METABOLISM, HALLMARK_HYPOXIA, HALLMARK_IL2_STAT5_SIGNALING, HALLMARK_IL6_JAK_STAT3_SIGNALING, HALLMARK_INFLAMMATORY_RESPONSE, HALLMARK_INTERFERON_ALPHA_RESPONSE, HALLMARK_INTERFERON_GAMMA_RESPONSE, HALLMARK_KRAS_SIGNALING_DN, HALLMARK_KRAS_SIGNALING_UP, HALLMARK_MITOTIC_SPINDLE…
HALLMARK asscociated hallmark-3	hallmark3	HALLMARK_MYC_TARGETS_V2, HALLMARK_MYOGENESIS, HALLMARK_NOTCH_SIGNALING, HALLMARK_OXIDATIVE_PHOSPHORYLATION, HALLMARK_P53_PATHWAY, HALLMARK_PANCREAS_BETA_CELLS, HALLMARK_PEROXISOME, HALLMARK_PI3K_AKT_MTOR_SIGNALING, HALLMARK_PROTEIN_SECRETION, HALLMARK_REACTIVE_OXIGEN_SPECIES_PATHWAY, HALLMARK_SPERMATOGENESIS, HALLMARK_TGF_BETA_SIGNALING, HALLMARK_TNFA_SIGNALING_VIA_NFKB, HALLMARK_UNFOLDED_PROTEIN…
Signatures derived from Rooney.et.al	Rooney_et_al	CD8_Rooney_et_al, B_cells_Rooney_et_al, Treg_Rooney_et_al, Macrophages_Rooney_et_al, Neutrophils_Rooney_et_al, NK_cells_Rooney_et_al, pDCs_Rooney_et_al, MHC_Class_I_Rooney_et_al, Co_stimulation_APC_Rooney_et_al, Co_stimulation_T_cell_Rooney_et_al, Co_inhibition_APC_Rooney_et_al, Co_inhibition_T_cell_Rooney_et_al, Type_I_IFN_Reponse_Rooney_et_al, Type_II_IFN_Reponse_Rooney_et_al, Cytolytic_Activit…
Signatures derived from Bindea.et.al	Bindea_et_al	B_cells_Bindea_et_al, T_cells_Bindea_et_al, T_helper_cells_Bindea_et_al, Tcm_Bindea_et_al, Tem_Bindea_et_al, Th1_cells_Bindea_et_al, Th2_cells_Bindea_et_al, TFH_Bindea_et_al, Th17_cells_Bindea_et_al, CD8_T_cells_Bindea_et_al, Tgd_Bindea_et_al, Cytotoxic_cells_Bindea_et_al, NK_cells_Bindea_et_al, NK_CD56dim_cells_Bindea_et_al, DC_Bindea_et_al, iDC_Bindea_et_al, aDC_Bindea_et_al, Eosinophils_Bindea…
Signatures derived from Li.et.al	Li_et_al	Antigen_Processing_and_Presentation_Li_et_al, Antimicrobials_Li_et_al, BCR_Signaling_Pathway_Li_et_al, Chemokines_Li_et_al, Chemokine_Receptors_Li_et_al, Cytokines_Li_et_al, Cytokine_Receptors_Li_et_al, Interferons_Li_et_al, Interferon_Receptor_Li_et_al, Interleukins_Li_et_al, Interleukins_Receptor_Li_et_al, Natural_Killer_Cell_Cytotoxicity_Li_et_al, TCR_signaling_Pathway_Li_et_al, TGFb_Family_Me…
Signatures derived from Peng.et.al	Peng_et_al	T_cell_accumulation_Peng_et_al, T_cell_exhaustion_Peng_et_al, T_cell_regulatory_Peng_et_al, ICB_resistance_Peng_et_al, MDSC_Peng_et_al, TAM_Peng_et_al, CAF_Peng_et_al
CAFs relevant signatres from single cell	CAF_singleCell	ecm.myCAF, detox.iCAF, IL.iCAF, TGFb.myCAF, wound.myCAF, IFNG.iCAF, CAF.S1, Normal.Fibroblast, CAF_Peng_et_al
Signatures derived from Chu.et.al	Chu_et_al	CD4_c0_Tcm, CD4_c1_Treg, CD4_c10_Tn_LEF1_ANKRD55, CD4_c11_Tisg, CD4_c2_Tn, CD4_c3_Tfh, CD4_c4_Tstr, CD4_c5_CTL, CD4_c6_Tn_FHIT, CD4_c7_Tn_TCEA3, CD4_c8_Tf17, CD4_c9_Tn_TCF7_SLC40A1, CD8_c0_t_Teff, CD8_c1_Tex, CD8_c10_Teff_CD244, CD8_c11_Teff_SEMA4A, CD8_c12_Trm, CD8_c13_Tn_TCF7, CD8_c2_Teff, CD8_c3_Tn, CD8_c4_Tstr, CD8_c5_Tisg, CD8_c6_Tcm, CD8_c7_p_Tex, CD8_c8_Teff_KLRG1, CD8_c9_Tsen
Signatures derived from Xue.et.al	Xue_et_al	Mast, Mo_01_CD14, Mo_02_CD16, Mono_like_01_CD14, Mono_like_02_CD16, Mono_like_03_CD14CD16, MonoDC, Mph_01_MARCO, Mph_02_CCL20, Mph_03_SPP1, Mph_04_TREM2, Mph_05_IL1B, Mph_06_CXCL9, Mph_07_SLC40A1, Mph_08_APOE, Mph_09_STMN1, Neu_01_MMP8, Neu_02_S100A12, Neu_03_ISG15, Neu_04_TXNIP, Neu_05_ELL2, Neu_06_PTGS2, Neu_07_APOA2, Neu_08_CD74, Neu_09_IFIT1, Neu_10_SPP1, Neu_11_CCL4, DC_01_CLEC9A, DC_02_CD1C…
Signatures derived from Kieffer.et.al	Kieffer_et_al	ecm_myCAF, detox_iCAF, IL_iCAF, TGFβ_myCAF, wound_myCAF, IFNγ_iCAF, CAF_S1, Normal_Fibroblast
